# Regulatory divergences in dosage compensation cause hybrid male inviability in *Caenorhabditis*

**DOI:** 10.1101/2024.02.06.577000

**Authors:** Yongbin Li, Yimeng Gao, Jiaonv Ma, Yifan Gao, Wangyan Zhou, Hantang Zhang, Wenhua Shao, Zhijin Liu, Zhongying Zhao, Xiao Liu

**Author notes:** These authors contributed equally to this work (Yongbin Li, Yimeng Gao). **One-Sentence Summary:** Aberrant initiation of X-chromosome dosage compensation in male embryos underlies asymmetric hybrid male lethality in worms.

## Abstract

The genetic basis of Haldane’s rule, such as hybrid male incompatibility in XX systems, has long remained elusive. Here, we found that crosses of *Caenorhabditis nigoni* males with *C. briggsae* females result in insufficient expression of *Cbr-xol-1*, an X-linked master switch responsible for sex determination, consequently activating aberrant dosage compensation in males, and ultimately leading to embryonic inviability. Three compensatory divergences result in comparable *xol-1* expression levels between the parental species but lethal *Cbr-xol-1* underexpression in hybrid male embryos: 1) a less active *Cbr-xol-1* promoter than its *C. nigoni* ortholog; 2) loss of an X-linked *xol-1* paralog in *C. briggsae*; and 3) pseudogenization of a *C. briggsae* autosomal repressor of *xol-1*. Our results define an evolutionary scenario of sexual incompatibility leading to hybrid male inviability.
