## Supplementary Data S1 to S3 for "Regulatory divergences in dosage compensation cause hybrid male inviability in *Caenorhabditis*": Data_S3.xlsx

### Sheet: Cbr-xol-1 probe
名称	序列（5’to 3’）
Cbr-xol-1_1	GGAGGTGGAAAGTTTGTTTTTTACACTCGGACCTCGTCGACATGCATT
Cbr-xol-1_2	GGACATGAAAGTCATGGTTGTTACACTCGGACCTCGTCGACATGCATT
Cbr-xol-1_3	TTATCTCCAACGTCTTCTTCTTACACTCGGACCTCGTCGACATGCATT
Cbr-xol-1_4	CCAACAATTTTAGGACCTGGTTACACTCGGACCTCGTCGACATGCATT
Cbr-xol-1_5	ATCAACGACATGTGGAGCGATTACACTCGGACCTCGTCGACATGCATT
Cbr-xol-1_6	GCCATTATCAAAGATCCCATTTACACTCGGACCTCGTCGACATGCATT
Cbr-xol-1_7	GGTGGTAGCTTTACAATACTTTACACTCGGACCTCGTCGACATGCATT
Cbr-xol-1_8	GGTTTAGACGGTGACTCAACTTACACTCGGACCTCGTCGACATGCATT
Cbr-xol-1_9	ATTATATGCTCTTCGGCACTTTACACTCGGACCTCGTCGACATGCATT
Cbr-xol-1_10	GTGAAAAGAGTCTGCCATTTTTACACTCGGACCTCGTCGACATGCATT
Cbr-xol-1_11	TTAGTCCTCTCCTAATATCCTTACACTCGGACCTCGTCGACATGCATT
Cbr-xol-1_12	AGATCTCTTAGAAGATTCCGTTACACTCGGACCTCGTCGACATGCATT
Cbr-xol-1_13	TTCTGTACACTCTGGTCAATTTACACTCGGACCTCGTCGACATGCATT
Cbr-xol-1_14	TCGTGCTCTCCAGTGATTTGTTACACTCGGACCTCGTCGACATGCATT
Cbr-xol-1_15	TTTGGGAGATTCTTCCGTTGTTACACTCGGACCTCGTCGACATGCATT
Cbr-xol-1_16	CAGATCGCAACAAGCACAGCTTACACTCGGACCTCGTCGACATGCATT
Cbr-xol-1_17	GGATGCTCGAACGACTTCAATTACACTCGGACCTCGTCGACATGCATT
Cbr-xol-1_19	CTGCGTTGGACCAAATACAGTTACACTCGGACCTCGTCGACATGCATT
Cbr-xol-1_20	TTCACCATTGCGTAGAATGTTTACACTCGGACCTCGTCGACATGCATT
Cbr-xol-1_21	CGCGGATTCAAAGTTGTAATTTACACTCGGACCTCGTCGACATGCATT
Cbr-xol-1_22	CTCCAAGGACCGACAACTTGTTACACTCGGACCTCGTCGACATGCATT
Cbr-xol-1_23	AGCTCATTGTCAAAGATCGTTTACACTCGGACCTCGTCGACATGCATT
Cbr-xol-1_24	CCATCTTCTCGTCGTAGAAATTACACTCGGACCTCGTCGACATGCATT
Cbr-xol-1_25	CCTTTGGATTTTGAATATCCTTACACTCGGACCTCGTCGACATGCATT
Cbr-xol-1_26	ACACTGCTCAACGTCCGGAATTACACTCGGACCTCGTCGACATGCATT
Cbr-xol-1_27	AATCGTATTCTGCGAGCATGTTACACTCGGACCTCGTCGACATGCATT
Cbr-xol-1_28	CGTGTACTTCGGAGTATGAATTACACTCGGACCTCGTCGACATGCATT
Cbr-xol-1_29	TTTTCTTTGTCCCAGAACAGTTACACTCGGACCTCGTCGACATGCATT
Cbr-xol-1_30	ACGCTCGAATCTTGCTTTAGTTACACTCGGACCTCGTCGACATGCATT
Cbr-xol-1_31	GGATAATGAACGTTCTCCTTTTACACTCGGACCTCGTCGACATGCATT
Cbr-xol-1_32	GACCATTTGATGAGCAAAGTTTACACTCGGACCTCGTCGACATGCATT
Cbr-xol-1_33	GCAACTCGTCGGTCGGAAAATTACACTCGGACCTCGTCGACATGCATT
Cbr-xol-1_34	AGAAGGTGGAATGGACGTGGTTACACTCGGACCTCGTCGACATGCATT
Cbr-xol-1_35	TGGTGGGTCAGTTTCACAATTTACACTCGGACCTCGTCGACATGCATT
Cbr-xol-1_36	TCTGTTCACTGCATGCAGTCTTACACTCGGACCTCGTCGACATGCATT
Cbr-xol-1_37	AACCAATCAAGTCGGATTCATTACACTCGGACCTCGTCGACATGCATT
Cbr-xol-1_38	AAACCCTCCTTGTTGAATTTTTACACTCGGACCTCGTCGACATGCATT
Cbr-xol-1_39	CACCTTTTTTCAAGACAACCTTACACTCGGACCTCGTCGACATGCATT
Cbr-xol-1_40	CACGTGTGATCGGCTAAGAATTACACTCGGACCTCGTCGACATGCATT
Cbr-xol-1_41	TTTGCTCGCAATCTGGATCATTACACTCGGACCTCGTCGACATGCATT
Cbr-xol-1_42	TAGACTCGTCGTTCTCAACGTTACACTCGGACCTCGTCGACATGCATT
Cbr-xol-1_43	GGAAATAAATCTCCTCGAGTTTACACTCGGACCTCGTCGACATGCATT
Cbr-xol-1_44	CGTTTTCCTGGTTCCAAGAGTTACACTCGGACCTCGTCGACATGCATT
Cbr-xol-1_45	ACAAGTTTGGTTTCCATTCTTTACACTCGGACCTCGTCGACATGCATT
Cbr-xol-1_46	ATGGTTCTCATCCATGTATTTTACACTCGGACCTCGTCGACATGCATT
Cbr-xol-1_48	GGTTCCGCAAATTGAACTGTTTACACTCGGACCTCGTCGACATGCATT
Cbr-xol-1_49	CTCGGATGTGAGTCCAAAGATTACACTCGGACCTCGTCGACATGCATT
Cbr-xol-1_50	GGCGGTTTATTTTTCGGTTCTTACACTCGGACCTCGTCGACATGCATT
Cbr-xol-1_51	TCGCGTGGTTTTGGATTATGTTACACTCGGACCTCGTCGACATGCATT
Cbr-xol-1_53	AGTCGACGCGGTATCGAAAGTTACACTCGGACCTCGTCGACATGCATT

### Sheet: Cni-xol-1_Cni-xol-1.1 probe
Primer名称	序列（5’to 3’）
Cni-xol-1.1_49	CATACTTGATGGGAGGTTGTTTACACTCGGACCTCGTCGACATGCATT
Cni-xol-1.1_50	ACAAATCTCCTCCAACATCTTTACACTCGGACCTCGTCGACATGCATT
Cni-xol-1.1_51	GGGCAATTCCAACTTTTTTCTTACACTCGGACCTCGTCGACATGCATT
Cni-xol-1.1_52	CCCAATTTATCAACGACGTGTTACACTCGGACCTCGTCGACATGCATT
Cni-xol-1.1_54	TGGTGGTAGCTTTACAGTACTTACACTCGGACCTCGTCGACATGCATT
Cni-xol-1.1_55	GGTCTGGATTTTGACTCGACTTACACTCGGACCTCGTCGACATGCATT
Cni-xol-1.1_56	TCTATGTTCTTCGGCACTTCTTACACTCGGACCTCGTCGACATGCATT
Cni-xol-1.1_57	GAAAAGAGTCTTCCATCTCATTACACTCGGACCTCGTCGACATGCATT
Cni-xol-1.1_58	AAGTCCTCTCATGATATCTCTTACACTCGGACCTCGTCGACATGCATT
Cni-xol-1.1_59	GATCTCTGAGAAGATTCCGATTACACTCGGACCTCGTCGACATGCATT
Cni-xol-1.1_61	GTGCTCTCCTGTGATTTGAATTACACTCGGACCTCGTCGACATGCATT
Cni-xol-1.1_62	AGCGATTTGAGAGACTCGTCTTACACTCGGACCTCGTCGACATGCATT
Cni-xol-1.1_63	CTTCTCCATATTGCAACGAGTTACACTCGGACCTCGTCGACATGCATT
Cni-xol-1.1_64	CTGGATGCTCTAACGACTTTTTACACTCGGACCTCGTCGACATGCATT
Cni-xol-1.1_65	TCTTCTCCAAAAGTGCTGTCTTACACTCGGACCTCGTCGACATGCATT
Cni-xol-1.1_66	CTCTGCGTTGGACCAAATACTTACACTCGGACCTCGTCGACATGCATT
Cni-xol-1.1_67	TAATCCTTCACCATTGCGTATTACACTCGGACCTCGTCGACATGCATT
Cni-xol-1.1_68	AACTTAGCCTCGGATTCGAATTACACTCGGACCTCGTCGACATGCATT
Cni-xol-1.1_69	AAAATCGTTGCTCCAAGCACTTACACTCGGACCTCGTCGACATGCATT
Cni-xol-1.1_22	CCATCTTCTCGTCATAGAAGTTACACTCGGACCTCGTCGACATGCATT
Cni-xol-1.1_71	GGAATTTGCTGGGATTTCGATTACACTCGGACCTCGTCGACATGCATT
Cni-xol-1.1_72	ATGGTGATGCTGCTCAATGTTTACACTCGGACCTCGTCGACATGCATT
Cni-xol-1.1_73	CGCAAAATCGTAATTGGCGTTTACACTCGGACCTCGTCGACATGCATT
Cni-xol-1.1_74	GAATGGAGATTTGTGGTCGCTTACACTCGGACCTCGTCGACATGCATT
Cni-xol-1.1_75	AAAAGCTCCGGCGTGTATTTTTACACTCGGACCTCGTCGACATGCATT
Cni-xol-1.1_76	AATCTTCCTTGCGGATTGTCTTACACTCGGACCTCGTCGACATGCATT
Cni-xol-1.1_77	CAATATTCTCCTTGACACGTTTACACTCGGACCTCGTCGACATGCATT
Cni-xol-1.1_78	CTCGTTGGTCGGAGAAATGATTACACTCGGACCTCGTCGACATGCATT
Cni-xol-1.1_79	AAGGTGGAATGGCCGTGGAATTACACTCGGACCTCGTCGACATGCATT
Cni-xol-1.1_80	GTGGGTCAGTTTCACGATTGTTACACTCGGACCTCGTCGACATGCATT
Cni-xol-1.1_33	TCTATTCACTGCATGCAGTCTTACACTCGGACCTCGTCGACATGCATT
Cni-xol-1.1_82	ATCCTCCTTGTTGAATTTCATTACACTCGGACCTCGTCGACATGCATT
Cni-xol-1.1_83	GCCTTTTTTCAAGACAACCATTACACTCGGACCTCGTCGACATGCATT
Cni-xol-1.1_37	CAATCTGGATCATCCACGTGTTACACTCGGACCTCGTCGACATGCATT
Cni-xol-1.1_85	CGTCGTTATCAGCGAGTTTGTTACACTCGGACCTCGTCGACATGCATT
Cni-xol-1.1_86	AATCTTCTCGAGTGAGTGGGTTACACTCGGACCTCGTCGACATGCATT
Cni-xol-1.1_87	CTGGTTCCAAGAGGTGGAAATTACACTCGGACCTCGTCGACATGCATT
Cni-xol-1.1_88	AGGATGATGACAATTCTCCCTTACACTCGGACCTCGTCGACATGCATT
Cni-xol-1.1_89	TGGTTTTCATCCATGGATTTTTACACTCGGACCTCGTCGACATGCATT
Cni-xol-1.1_90	TTCTTCAGAATGGTGACGGTTTACACTCGGACCTCGTCGACATGCATT
Cni-xol-1.1_91	GGGTTCCGCAAATTCAAATTTTACACTCGGACCTCGTCGACATGCATT
Cni-xol-1.1_92	TCTGAAGTGAGCCCAAAGACTTACACTCGGACCTCGTCGACATGCATT
Cni-xol-1.1_93	GATGGCTTAGCTTTTGACTCTTACACTCGGACCTCGTCGACATGCATT
Cni-xol-1.1_94	ATTCGATGAACCACGTGGTTTTACACTCGGACCTCGTCGACATGCATT
Cni-xol-1.1_95	ACGTGTCATCGTTGGACAAATTACACTCGGACCTCGTCGACATGCATT
Cni-xol-1.1_96	TATGAAGTCGATGCGGTGTCTTACACTCGGACCTCGTCGACATGCATT
Cni-xol-1_1	GTCATGGTTGATAGGAGATTTTACACTCGGACCTCGTCGACATGCATT
Cni-xol-1_2	GAGAGGAAGACTTATGCACATTACACTCGGACCTCGTCGACATGCATT
Cni-xol-1_3	CTCCAACGTCTTCTTCAATTTTACACTCGGACCTCGTCGACATGCATT
Cni-xol-1_4	AATTTTCGGACCAGGGAAGTTTACACTCGGACCTCGTCGACATGCATT
Cni-xol-1_5	TCAACGACATGTGGAGCGATTTACACTCGGACCTCGTCGACATGCATT
Cni-xol-1_6	GCCATTATCAAAGATCCCATTTACACTCGGACCTCGTCGACATGCATT
Cni-xol-1_9	CTCAATTCTATGCTCTTCGGTTACACTCGGACCTCGTCGACATGCATT
Cni-xol-1_10	ATCCCCATGAAAAGAGTCTGTTACACTCGGACCTCGTCGACATGCATT
Cni-xol-1_11	GAGAAGATTCCGGATCAGTCTTACACTCGGACCTCGTCGACATGCATT
Cni-xol-1_12	CTCGCGTCAATTTGAGATCTTTACACTCGGACCTCGTCGACATGCATT
Cni-xol-1_13	TGCTCTCCAGTGATTTGAATTTACACTCGGACCTCGTCGACATGCATT
Cni-xol-1_14	AGAGATTCTTCCGTTGTAGTTTACACTCGGACCTCGTCGACATGCATT
Cni-xol-1_15	GATAGCAACAAGCACAGCGGTTACACTCGGACCTCGTCGACATGCATT
Cni-xol-1_16	CAAACGACTTCAAGCTCCTCTTACACTCGGACCTCGTCGACATGCATT
Cni-xol-1_17	CCCCAAAAGTTCGATCGTATTTACACTCGGACCTCGTCGACATGCATT
Cni-xol-1_20	CGACAACTTAGCTTCGGATTTTACACTCGGACCTCGTCGACATGCATT
Cni-xol-1_21	GTCAAAGATCGTTGCTCCAATTACACTCGGACCTCGTCGACATGCATT
Cni-xol-1_23	CTTGGATTTTGAATATCCTCTTACACTCGGACCTCGTCGACATGCATT
Cni-xol-1_24	ACTGCTCAACGTTCGGAATCTTACACTCGGACCTCGTCGACATGCATT
Cni-xol-1_25	AATCGTATTCTGCGAGCATGTTACACTCGGACCTCGTCGACATGCATT
Cni-xol-1_26	GCGTGTACTTTGGAGTATGATTACACTCGGACCTCGTCGACATGCATT
Cni-xol-1_27	TTGCTTGTGGATTTCCTTTGTTACACTCGGACCTCGTCGACATGCATT
Cni-xol-1_28	ACATTTTCCTTGACACGTTCTTACACTCGGACCTCGTCGACATGCATT
Cni-xol-1_29	GAGCAAGATTGTCATCTGGATTACACTCGGACCTCGTCGACATGCATT
Cni-xol-1_30	GGTCGGAGAAATAGACCATTTTACACTCGGACCTCGTCGACATGCATT
Cni-xol-1_31	ATGGACTTGGAAGCAACTCGTTACACTCGGACCTCGTCGACATGCATT
Cni-xol-1_32	CCAGTTTCACGATTGGAGAATTACACTCGGACCTCGTCGACATGCATT
Cni-xol-1_34	AACCGATCAAGTCCGATTCATTACACTCGGACCTCGTCGACATGCATT
Cni-xol-1_36	GCCAAGAAGACACCTTTTTTTTACACTCGGACCTCGTCGACATGCATT
Cni-xol-1_38	GACTCGTCGTTCTCAACGAGTTACACTCGGACCTCGTCGACATGCATT
Cni-xol-1_39	ATTAATCTCCTCGAGTGAGTTTACACTCGGACCTCGTCGACATGCATT
Cni-xol-1_41	GGATGATGACAATTCAGCCGTTACACTCGGACCTCGTCGACATGCATT
Cni-xol-1_42	TCTCATCCATGGATCTCAACTTACACTCGGACCTCGTCGACATGCATT
Cni-xol-1_43	ATACTGACGGTTGCGTGATGTTACACTCGGACCTCGTCGACATGCATT
Cni-xol-1_44	CGCAAATTGGACTGTCTTCTTTACACTCGGACCTCGTCGACATGCATT
Cni-xol-1_45	AGAAGTGAGCCCGAAGATTTTTACACTCGGACCTCGTCGACATGCATT
Cni-xol-1_46	TTTTTGAGATGGGGGCTTAGTTACACTCGGACCTCGTCGACATGCATT
Cni-xol-1_47	TGGACAAAGAACGATCCGCCTTACACTCGGACCTCGTCGACATGCATT

### Sheet: rRNA probe
cnirRNAprobe1	CCAGCTTCTAGCATCCATGCCCTATAAGACGACTGAGTTCAGGTTGAT
cnirRNAprobe2	CCAGCTTCTAGCATCCATGCCCTATAAGATATGCTTAAGTTCAGCGGG
cnirRNAprobe3	CCAGCTTCTAGCATCCATGCCCTATAAGTTTTTAGTTTCTTTTCCTCC
cnirRNAprobe4	CCAGCTTCTAGCATCCATGCCCTATAAGTTTCACTCGCCGTTACTAAG
cnirRNAprobe5	CCAGCTTCTAGCATCCATGCCCTATAAGCAACCATAGGCTGATCGATT
cnirRNAprobe6	CCAGCTTCTAGCATCCATGCCCTATAAGTGCTGGAAGACTACACCTAT
cnirRNAprobe7	CCAGCTTCTAGCATCCATGCCCTATAAGCCTCAATCGTAAGGACTTCG
cnirRNAprobe8	CCAGCTTCTAGCATCCATGCCCTATAAGAATCGAACCAACAGCATCGC
cnirRNAprobe9	CCAGCTTCTAGCATCCATGCCCTATAAGCTTTAGGCTGCACTTTCAAG
cnirRNAprobe10	CCAGCTTCTAGCATCCATGCCCTATAAGTACTTGTTCGCTATCGCAAT
cnirRNAprobe11	CCAGCTTCTAGCATCCATGCCCTATAAGAAAGTCCTTTGCAACTTTCC
cnirRNAprobe12	CCAGCTTCTAGCATCCATGCCCTATAAGTCACGTTCTCTTGAACTCTC
cnirRNAprobe13	CCAGCTTCTAGCATCCATGCCCTATAAGGTCTCCAAGCAACATCAACT
cnirRNAprobe14	CCAGCTTCTAGCATCCATGCCCTATAAGCGATCACAACTAAGCGACCA
cnirRNAprobe15	CCAGCTTCTAGCATCCATGCCCTATAAGGGCGTAGCATAGGAAACGAC
cnirRNAprobe16	CCAGCTTCTAGCATCCATGCCCTATAAGAACAAGACACCGACTCTTGC
cnirRNAprobe17	CCAGCTTCTAGCATCCATGCCCTATAAGTAACTAAACGCTAGCCACCA
cnirRNAprobe18	CCAGCTTCTAGCATCCATGCCCTATAAGAACGTCGTCGACTTTCACAC
cnirRNAprobe19	CCAGCTTCTAGCATCCATGCCCTATAAGCAATCCGTGTTTCAAGACGG
cnirRNAprobe20	CCAGCTTCTAGCATCCATGCCCTATAAGTTGACTCGCAGTAGACAAGC
cnirRNAprobe21	CCAGCTTCTAGCATCCATGCCCTATAAGAGACTGACCTTCACTTTCAT
cnirRNAprobe22	CCAGCTTCTAGCATCCATGCCCTATAAGTCTGCACAGTCACAAGTGAC
cnirRNAprobe23	CCAGCTTCTAGCATCCATGCCCTATAAGTTGCACGTCAGAACCGATAC
cnirRNAprobe24	CCAGCTTCTAGCATCCATGCCCTATAAGATACCCAAGTCTATCGATCG
cnirRNAprobe25	CCAGCTTCTAGCATCCATGCCCTATAAGAACCAGCTACTAGATGGTTC
cnirRNAprobe26	CCAGCTTCTAGCATCCATGCCCTATAAGTCCTGAGGGAAACTTCGGAA
cnirRNAprobe27	CCAGCTTCTAGCATCCATGCCCTATAAGACCGAATATAACTGCCGGAG
cnirRNAprobe28	CCAGCTTCTAGCATCCATGCCCTATAAGCAAGGCCTCTAATCATTAGC
cnirRNAprobe29	CCAGCTTCTAGCATCCATGCCCTATAAGTCTGCTTACCAAAAATGGCC
cnirRNAprobe30	CCAGCTTCTAGCATCCATGCCCTATAAGTAACTCCACGTTTGGTTCAT
cnirRNAprobe31	CCAGCTTCTAGCATCCATGCCCTATAAGCATGAGCGAGAAGTTAGGCA
cnirRNAprobe32	CCAGCTTCTAGCATCCATGCCCTATAAGGTCCTGCTGTCAATATCAAC
cnirRNAprobe33	CCAGCTTCTAGCATCCATGCCCTATAAGGAGTTGTTACACACTCCTTA
cnirRNAprobe34	CCAGCTTCTAGCATCCATGCCCTATAAGCATTTTCAGGGCTAGTTGAT
cnirRNAprobe35	CCAGCTTCTAGCATCCATGCCCTATAAGTATAGGTCTCTCGCTTAAGC
cnirRNAprobe36	CCAGCTTCTAGCATCCATGCCCTATAAGTCATAGCCTTCAAAGCAACC
cnirRNAprobe37	CCAGCTTCTAGCATCCATGCCCTATAAGTACGATCTGCACTGACGGAA
cnirRNAprobe38	CCAGCTTCTAGCATCCATGCCCTATAAGCTTCAGTCTTCAAGGATCGA
cnirRNAprobe39	CCAGCTTCTAGCATCCATGCCCTATAAGATCCAACTACTGTTCACGTG
cnirRNAprobe40	CCAGCTTCTAGCATCCATGCCCTATAAGAGTACCTTAGGATCGACTGA
cnirRNAprobe41	CCAGCTTCTAGCATCCATGCCCTATAAGAACGGGGACCAAAAGCAAGC
cnirRNAprobe42	CCAGCTTCTAGCATCCATGCCCTATAAGGAATATTAACCCTATTCCCT
cnirRNAprobe43	CCAGCTTCTAGCATCCATGCCCTATAAGCAAGTTCGAATGCGTTACCG
cnirRNAprobe44	CCAGCTTCTAGCATCCATGCCCTATAAGATCTCTGGCTGAACCAATTC
cnirRNAprobe45	CCAGCTTCTAGCATCCATGCCCTATAAGCACGAGACACCACAGAAACC
cnirRNAprobe46	CCAGCTTCTAGCATCCATGCCCTATAAGTATCGGTACGATTGAGTGCA
cnirRNAprobe47	CCAGCTTCTAGCATCCATGCCCTATAAGTTCACCTTGGAGACCTAATG
cnirRNAprobe48	CCAGCTTCTAGCATCCATGCCCTATAAGTTCCCTTACCTACATTATTC

### Sheet: cherry probe
Name	sequence
1	CCTCCTAAGTTTCGAGCTGGACTCAGTGtcttcttcaccctttgagac
2	CCTCCTAAGTTTCGAGCTGGACTCAGTGctctttaataattgccatgt
3	CCTCCTAAGTTTCGAGCTGGACTCAGTGctccatatgcaccttgaaac
4	CCTCCTAAGTTTCGAGCTGGACTCAGTGaactcatgcccattgacaga
5	CCTCCTAAGTTTCGAGCTGGACTCAGTGttctccttcaccttcaattt
6	CCTCCTAAGTTTCGAGCTGGACTCAGTGttgtgttccctcatatggtc
7	CCTCCTAAGTTTCGAGCTGGACTCAGTGtagttacctttagttttgcg
8	CCTCCTAAGTTTCGAGCTGGACTCAGTGcaggcgaatggtaatggtcc
9	CCTCCTAAGTTTCGAGCTGGACTCAGTGgaactgtggagagaggatgt
10	CCTCCTAAGTTTCGAGCTGGACTCAGTGacataagctttacttccata
11	CCTCCTAAGTTTCGAGCTGGACTCAGTGtaatctggtatatctgccgg
12	CCTCCTAAGTTTCGAGCTGGACTCAGTGctccgggaatgaaagtttca
13	CCTCCTAAGTTTCGAGCTGGACTCAGTGttacgcgttcccacttaaaa
14	CCTCCTAAGTTTCGAGCTGGACTCAGTGactcctccgtcttcaaaatt
15	CCTCCTAAGTTTCGAGCTGGACTCAGTGtgagtcttgcgtcactgtaa
16	CCTCCTAAGTTTCGAGCTGGACTCAGTGtaaattctccatcttggagg
17	CCTCCTAAGTTTCGAGCTGGACTCAGTGtcctcgaagtttgactttat
18	CCTCCTAAGTTTCGAGCTGGACTCAGTGgtccatccgaggggaaattc
19	CCTCCTAAGTTTCGAGCTGGACTCAGTGccatagtcttcttctgcata
20	CCTCCTAAGTTTCGAGCTGGACTCAGTGttctttcacttgaagcttcc
21	CCTCCTAAGTTTCGAGCTGGACTCAGTGtaagagcaccgtcttcaggg
22	CCTCCTAAGTTTCGAGCTGGACTCAGTGagacgttgtttaatctctcc
23	CCTCCTAAGTTTCGAGCTGGACTCAGTGaatgtcctccatctttcaat
24	CCTCCTAAGTTTCGAGCTGGACTCAGTGtaagttgtcttcacctcagc
25	CCTCCTAAGTTTCGAGCTGGACTCAGTGctgaactggttttttggctt
26	CCTCCTAAGTTTCGAGCTGGACTCAGTGttaacattgtacgctcctgg
27	CCTCCTAAGTTTCGAGCTGGACTCAGTGgggaggtgatatccagttta
28	CCTCCTAAGTTTCGAGCTGGACTCAGTGacgatagtgtaatcctcgtt
29	CCTCCTAAGTTTCGAGCTGGACTCAGTGttcagctctttcatattgct
30	CCTCCTAAGTTTCGAGCTGGACTCAGTGatacaattcatccatgccac

### Sheet: FLAP
primer name	sequence	company
FLAP Y-570	/Quasar 570/-AATGCATGTCGACGAGGTCCGAGTGTAA-/Quasar 570/	Sangon
FLAP X-488	/Alexa Fluor 488/-CACTGAGTCCAGCTCGAAACTTAGGAGG-/Alexa Fluor 488/	Sangon
FLAP Z-Cy5	/Cy5/-CTTATAGGGCATGGATGCTAGAAGCTGG-/Cy5/	Azenta
